# In situ identification of pre-hematopoietic stem cells and their niche

**DOI:** 10.64898/2026.10.05.756028

**Authors:** Xinjian Mao, Ning Zhang, Laura Bennett, Xi He, Allison Scott, Kate Hall, Kaitlyn Petentler, Seth Malloy, Shengping Huang, Amanda Kroesen, Sean McKinney, Athanasios Ploumakis, Zhe Yang, Ruochen Dong, Jose Javier, Jeff Haug, Hua Li, Zulin Yu, Anoja Perera, Ioannis Vlachos, Fei Chen, Paul Trainor, Nancy A. Speck, Linheng Li

## Abstract

Definitive hematopoietic stem cells (HSCs) emerge predominantly along the ventral surface of the dorsal aorta in the embryonic aorta-gonad-mesonephros (AGM) region, yet the spatial organization of the niche underlying this developmental asymmetry remains poorly understood. Defining the native niche of pre-HSCs has also been hindered by their rarity, transient nature and lack of a single definitive marker for their identification *in situ*. Here, we integrated single-cell and spatial transcriptomics to construct a spatiotemporal atlas of the niche in the AGM. Neural cells and chondrogenic mesenchyme predominated dorsally, whereas N-cadherin⁺ mesenchymal stromal cells (N-cad^+^ MSCs) formed a ventral layer between the aortic endothelium and mesonephric cells. BMP and SHH signaling showed overall dorsal enrichment, whereas WNT, NOTCH and KIT signaling were enriched ventrally, with these cellular and signaling patterns dynamically remodeled across HSC ontogeny. Imaging-based spatial transcriptomics validated the findings and further enabled the identification of individual pre-HSCs *in situ* and revealed a multicellular niche comprising endothelial cells, N-cad^+^ MSCs, intra-aortic hematopoietic cluster cells and macrophages. TGFβ and NOTCH signals were primarily supplied locally, whereas major sources of BMP and WNT were more distant. Functional perturbation identified niche-derived CD200 as an immune-regulatory signal promoting HSC development, validating a spatially predicted niche interaction. Together, our findings link tissue-scale spatial organization with the local multicellular niche supporting the preferential development of HSCs along the ventral aorta.
