## Supplemental Table 1 for "In situ identification of pre-hematopoietic stem cells and their niche"

### Sheet: Combine
Gene name	Purpose/function	Marker/Sginal	Tissue
APLNR	VECs	Marker	AGM
NR2F2	VECs	Marker	AGM
GJA5	AECs	Marker	AGM
SOX17	AECs	Marker	AGM
CXCR4	HSC-definitive HECs	Marker	AGM
CD44	HSC-definitive HECs	Marker	AGM
CDH5	AECs, HECs, pre-HSCs, HSCs	Marker	AGM
PROCR	AECs, HECs, pre-HSCs, HSCs	marker	AGM
GATA2	HECs, pre-HSCs, HSCs	marker	AGM
RUNX1	HECs, pre-HSCs, HSCs	marker	AGM
HOXA9	HECs, pre-HSCs, HSCs	marker	AGM
CD27	pre-HSCs, HSCs	marker	AGM
KIT	pre-HSCs, HSCs	marker	AGM
SPN(CD43)	pre-HSCs, HSCs	marker	AGM
PTPRC	pre-HSCs, HSCs	marker	AGM
HLF	HSCs	marker	AGM
CD274(PD-L1)	HSCs	marker	AGM
mrc1	Macrophages	marker	AGM
c5ar1	Macrophages	marker	AGM
meox1	Somite cells	marker	AGM
pax3	Somite cells	marker	AGM
CDH2	Ncad-MCs	marker	AGM
PDGFRA	Ncad-MCs	marker	AGM
CNN1	Ncad-MCs	marker	AGM
ITGA1	Ncad-MCs	marker	AGM
WT1	Mesonephric progenitors	marker	AGM
EPCAM	Mesonephric cells	marker	AGM
NGFR	Neural crest cells	marker	AGM
WNT1	Neural crest cells	marker	AGM
TH	Sympathoadrenal cells	marker	AGM
POU5F1	Primordial germ cells	marker	AGM
NANOS3	Primordial germ cells	marker	AGM
PF4(cxcl4)	Megkarocytes	marker	AGM
GATA1	Megkarocytes	marker	AGM
CEBPB	Myeloid cells	marker	AGM
GYPA	Erythrocytes	marker	AGM
CSPG4	Mesenchymal cells(NG2)	marker	AGM
NES	Mesenchymal cells(NESTIN)	marker	AGM
NOTCH1	Niche signal: Notch	SIGNAL	AGM
NOTCH2	Niche signal: Notch	SIGNAL	AGM
NOTCH3	Niche signal: Notch	SIGNAL	AGM
NOTCH4	Niche signal: Notch	SIGNAL	AGM
DLK1	Niche signal: Notch	SIGNAL	AGM
DLL1	Niche signal: Notch	SIGNAL	AGM
DLL4	Niche signal: Notch	SIGNAL	AGM
JAG1	Niche signal: Notch	SIGNAL	AGM
JAG2	Niche signal: Notch	SIGNAL	AGM
WNT5A	Niche signal: WNT	SIGNAL	AGM
WNT4	Niche signal: WNT	SIGNAL	AGM
WNT2	Niche signal: WNT	SIGNAL	AGM
RSPO1	Niche signal: WNT	SIGNAL	AGM
sirpa	Niche signal: immune checkpoint	SIGNAL	AGM
BMP2	Niche signal: BMP	SIGNAL	AGM
BMP4	Niche signal: BMP	SIGNAL	AGM
BMPER	Niche signal: BMP	SIGNAL	AGM
BMP7	Niche signal: BMP	SIGNAL	AGM
IGF1	Niche signal: IGF	SIGNAL	AGM
IGF2	Niche signal: IGF	SIGNAL	AGM
AR	Niche signal: HORMONE	SIGNAL	AGM
SRD5A2	Niche signal: HORMONE	SIGNAL	AGM
VDR	Niche signal: HORMONE	SIGNAL	AGM
THRB	Niche signal: HORMONE	SIGNAL	AGM
DIO2	Niche signal: HORMONE	SIGNAL	AGM
RARA	Niche signal: Retinoic acid	SIGNAL	AGM
aldh1a1	Niche signal: Retinoic acid	SIGNAL	AGM
aldh1a2	Niche signal: Retinoic acid	SIGNAL	AGM
TGFB1	Niche signal: TGF	SIGNAL	AGM
TGFB2	Niche signal: TGF	SIGNAL	AGM
TGFB3	Niche signal: TGF	SIGNAL	AGM
SMAD4	Niche signal: TGF	SIGNAL	AGM
SMAD7	Niche signal: TGF	SIGNAL	AGM
edn1	Niche signal: TGF	SIGNAL	AGM
tnf	Niche signal: Inflammtory	SIGNAL	AGM
grn	Niche signal: Inflammtory	SIGNAL	AGM
ifng	Niche signal: Inflammtory	SIGNAL	AGM
il1b	Niche signal: Inflammtory	SIGNAL	AGM
FLT3L	Niche signal: Inflammtory	SIGNAL	AGM
alox5	Niche signal: Inflammtory	SIGNAL	AGM
ifna1	Niche signal: Inflammtory	SIGNAL	AGM
slamf1(CD150)	HSC marker	marker	BM
fgf2	Niche signal: FGF	SIGNAL	AGM
egf	Niche signal:EGF	SIGNAL	AGM
cxcl3	Niche signal: chemokine	SIGNAL	AGM
cxcl5	Niche signal: chemokine	SIGNAL	AGM
cxcl9	Niche signal: chemokine	SIGNAL	AGM
cxcl12	Niche signal: chemokine	SIGNAL	AGM
spp1	Niche signal:ECM	SIGNAL	AGM
esam	Niche signal:ECM	SIGNAL	AGM
pcdh7	Niche signal:ECM	SIGNAL	AGM
mmp9	Niche signal:ECM	SIGNAL	AGM
mmp13	Niche signal:ECM	SIGNAL	AGM
TNC	Niche signal:ECM	SIGNAL	AGM
ptn	Niche signal:ECM	SIGNAL	AGM
fn1	Niche signal:ECM	SIGNAL	AGM
HGF	Niche signal	SIGNAL	AGM
THPO	Niche signal	SIGNAL	AGM
SHH	Niche signal: Hedgehog	SIGNAL	AGM
nos1	Niche signal: nitric oxide	SIGNAL	AGM
hif1a	Niche signal: hypoxia	SIGNAL	AGM
KITL	Niche signal	SIGNAL	AGM
vegfa	Niche signal: VEGF	SIGNAL	AGM
VCAM1	Niche signal: VEGF	SIGNAL	AGM
ICAM1	Niche signal: VEGF	SIGNAL	AGM
bdnf	Niche signal	SIGNAL	AGM
ANGPT2	Niche signal	SIGNAL	AGM
NRG1	Niche signal	SIGNAL	AGM
Cd48	HSC	marker	Fetal Liver
Mecom	HSC	marker	Fetal Liver
MLLT3	HSC	marker	Fetal Liver
Col1a1	MSC	marker	Fetal Liver
Pdgfrb	MSC	marker	Fetal Liver
KRT19	Hepato_Chol	marker	Fetal Liver
HNF4a	Hepatoblast	marker	Fetal Liver
Prom1	Hepatoblast	marker	Fetal Liver
Lyve1	Endothelium	marker	Fetal Liver
Col4a1	Endothelium	marker	Fetal Liver
Clec14a	Endothelium	marker	Fetal Liver
Pecam1	Endothelium	marker	Fetal Liver
Adgre1	Kupffer	marker	Fetal Liver
CD93	Bcell	marker	Fetal Liver
CD19	Bcell	marker	Fetal Liver
KLRB1	NK	marker	Fetal Liver
Lepr	Mesenchymal cells	marker	Fetal Liver
Dpp4	Niche signal	SIGNAL	Fetal Liver
Bmp5	Niche signal: BMP	SIGNAL	Fetal Liver
Bmpr2	Niche signal: BMP	SIGNAL	Fetal Liver
Tgfbr1	Niche signal: TGF	SIGNAL	Fetal Liver
Tgfbr2	Niche signal: TGF	SIGNAL	Fetal Liver
Tgfbr3	Niche signal: TGF	SIGNAL	Fetal Liver
Fzd5	Niche signal: WNT	SIGNAL	Fetal Liver
Fzd6	Niche signal: WNT	SIGNAL	Fetal Liver
IL7	Niche signal: Inflammtory	SIGNAL	Fetal Liver
IL7R	Niche signal: Inflammtory	SIGNAL	Fetal Liver
IL15	Niche signal: Inflammtory	SIGNAL	Fetal Liver
EPO	Niche signal	SIGNAL	Fetal Liver
EPOR	Niche signal	SIGNAL	Fetal Liver
CSF3	Niche signal	SIGNAL	Fetal Liver
CSF3R	Niche signal	SIGNAL	Fetal Liver
CXCR3	Niche signal	SIGNAL	Fetal Liver
NCAM1	Niche signal: Cell adhesion	SIGNAL	Fetal Liver
