## Supplemental Table 2 for "In situ identification of pre-hematopoietic stem cells and their niche"

### Sheet: Sheet1
	Antigen	Fluorophore	Company	Cat. No.	Clone
	VE-cadherin (CD144)	BV421	BioLegend	138014	BV13
	CD45	PE/Cyanine5	BioLegend	103110	30-F11
	TER119	BV421	BioLegend	116234	TER-119
	CD41	PE/Cyanine5	BioLegend		MWReg30
	CD31	PE/Cyanine7	BioLegend	102418	390
	c-KIT (CD117)	APC-eFluor 780	Invitrogen	47-1171-82	2B8
	CD144 (VE-cadherin)	PE	BioLegend	138010	BV13
	ESAM	FITC	BioLegend	136206	1G8/ESAM
	CD45	APC	BioLegend	103112	30-F11
	CD45.1	PE/Cyanine7	BioLegend	110730	A20
	CD45.2	FITC	BioLegend	109806	104
	CD3E	PE	Invitrogen	12-0031-82	145-2C11
	CD19	Alexa Fluor 700	BioLegend	115528	6D5
	CD11b (Mac-1)	PE/Cyanine5	BioLegend	101210	M1/70
	Gr-1	APC	BioLegend	108412	RB6-8C5
	CD200 (OX2)	PE	BioLegend	123808	OX-90
	N-cadherin (CD325)	APC	Miltenyi Biotec	130-116-171	8C11
	CD200R1	PE	Invitrogen	MA1-82713	OX-110
	CD47	FITC	Invitrogen	11-0471-82	miap301
	CD74	FITC	Invitrogen	MA5-45125	PIN.1
	PD-L1 (CD274)	PE/Cyanine7	Invitrogen	25-5982-82	MIH5
	CD73	PE-Cyanine7	Invitrogen	25-0731-82	eBioTY/11.8 (TY/11.8)
	Phospho-ERK1/2 (Thr202/Tyr204)	PE/Cyanine7	BioLegend	369515	6B8B69
	CD31	Biotin	BD Biosciences	553371	MEC13.3
	c-KIT	Unconjugated	BD Biosciences	553352	2B8
	β-catenin	Unconjugated	Sigma-Aldrich	C7207	15B8
	N-cadherin (CD325)	Biotin	Bio-Rad	AbD13077
	PDGFRα	Unconjugated	Cell Signaling Technology	3174T	D1E1E
	PDGFRβ	Unconjugated	Cell Signaling Technology	3169T	28E1
	Calponin-1/CNN1	Unconjugated	Cell Signaling Technology	17819T	D8L2T
